# A new *Plasmodium vivax* reference genome for South American isolates

**DOI:** 10.1101/2023.03.14.532329

**Authors:** Katlijn De Meulenaere, Bart Cuypers, Dionicia Gamboa, Kris Laukens, Anna Rosanas-Urgell

**Affiliations:** Department of Biomedical Sciences, Institute of Tropical Medicine Antwerp, Antwerp, Belgium; Department of Computer Science, University of Antwerp, Antwerp, Belgium; Instituto de Medicina Tropical Alexander von Humboldt, Universidad Peruana Cayetano Heredia, Lima, Peru; Departamento de Ciencias Celulares y Moleculares, Facultad de Ciencias y Filosofía, Universidad Peruana Cayetano Heredia, Lima, Peru

**Keywords:** *Plasmodium vivax*, genome assembly, PacBio sequencing, reference genome

## Abstract

**Background:** *Plasmodium vivax* is the second most important cause of human malaria worldwide, and accounts for the majority of malaria cases in South America. A high-quality reference genome exists for Papua Indonesia (PvP01) and Thailand (PvW1), but is lacking for South America. A reference genome specifically for South America would be beneficial though, as *P. vivax* is a genetically diverse parasite with geographical clustering.

**Results:** This study presents a new high-quality assembly of a South American *P. vivax* isolate, referred to as PvPAM. The genome was obtained from a low input patient sample from the Peruvian Amazon and sequenced using PacBio technology, resulting in a highly complete assembly with 6497 functional genes. Telomeric ends were present in 17 out of 28 chromosomal ends, and additional (sub)telomeric regions are present in 12 unassigned contigs. A comparison of multigene families between PvPAM and the PvP01 genome revealed remarkable variation in *vir* genes, and the presence of merozoite surface proteins (MSP) 3.6 and 3.7. Three *dhfr* and *dhps* drug resistance associated mutations are present in PvPAM, similar to those found in other Peruvian isolates. Mapping of publicly available South American whole genome sequencing (WGS) data to PvPAM resulted in significantly fewer variants and truncated reads compared to the use of PvP01 or PvW1 as reference genomes. To minimize the number of core genome variants in non-South American samples, PvW1 is most suited for Southeast Asian isolates, both PvPAM and PvW1 are suited for South Asian isolates, and PvPAM is recommended for African isolates. Interestingly, non-South American samples still contained the least subtelomeric variants when mapped to PvPAM, indicating high quality of the PvPAM subtelomeric regions.

**Conclusions:** Our findings show that the PvPAM reference genome more accurately represents South American *P. vivax* isolates in comparison to PvP01 and PvW1. In addition, PvPAM has a high level of completeness, and contains a similar number of annotated genes as PvP01 or PvW1. The PvPAM genome therefore will be a valuable resource to improve future genomic analyses on *P. vivax* isolates from the South American continent.
