## Supplementary Table 5 for "A new *Plasmodium vivax* reference genome for South American isolates"

### Sheet: Blad1
	PvPAM			PvP01 (verified for v46, v51)			PvW1
	chromosome name	start position	end position	chromosome/contig name	start position	end position	chromosome name	start position	end position
chromosome 1	PvPAM_01	526485	1229998	PvP01_01	167702	870681	CAJZCX010000016	139719	843998
chromosome 2	PvPAM_02	230253	790398	PvP01_02	110402	667898	CAJZCX010000015	259063	817882
chromosome 3	PvPAM_03	76058	848128	PvP01_03	109902	880398	CAJZCX010000014	217173	987928
chromosome 4	PvPAM_04	493047	1154040	PvP01_04	233502	893400	CAJZCX010000013	326101	984292
chromosome 5	PvPAM_05	350680	1487698	PvP01_05	221802	1368894	CAJZCX010000010	250698	1398500
chromosome 6	PvPAM_06	306073	1155098	PvP01_06	54902	903467	CAJZCX010000012	118067	966780
chromosome 7	PvPAM_07	195046	1552126	PvP01_07	98002	1454068	CAJZCX010000011	182514	1540098
chromosome 8	PvPAM_08	475016	1941823	PvP01_08	120502	1583998	CAJZCX010000009	173319	1638117
chromosome 9	PvPAM_09	265341	2114629	PvP01_09	260916	2104669	CAJZCX010000007	267902	2112098
chromosome 10	PvPAM_10	224638	1446391	PvP01_10	170818	1380198	CAJZCX010000005	1080802	2292250
chromosome 11	PvPAM_11	58462	1951900	PvP01_11	107083	1997290	CAJZCX010000008	134102	2027087
chromosome 12	PvPAM_12	66402	2895654	PvP01_12	81152	2908498	CAJZCX010000004	549156	3376754
chromosome 13	PvPAM_13	528379	2475698	PvP01_13	66202	2011091	CAJZCX010000006	147163	2094382
chromosome 14	PvPAM_14	294571	3043727	PvP01_14	178623	2922398	CAJZCX010000003	239402	2986483
unassigned contigs				Transfer.PvP01_00_89.final	1	5840
				Transfer.PvP01_00_134.final	1	1846
				Transfer.PvP01_00_140.final	1	1769
				Transfer.PvP01_00_144.final	1	1657
				Transfer.PvP01_00_146.final	1	1634
				Transfer.PvP01_00_154.final	1	1522
				Transfer.PvP01_00_161.final	1	1499
				Transfer.PvP01_00_193.final	1	1243
				Transfer.PvP01_00_194.final	1	1241
				Transfer.PvP01_00_199.final	1	1200
				Transfer.PvP01_00_203.final	1	1191
				Transfer.PvP01_00_209.final	1	1139
				Transfer.PvP01_00_217.final	1	1100
				Transfer.PvP01_00_219.final	1	1089
				Transfer.PvP01_00_221.final	1	1073
				Transfer.PvP01_00_223.final	1	1070
				Transfer.PvP01_00_227.final	1	1060
				Transfer.PvP01_00_229.final	1	1055
				Transfer.PvP01_00_235.final	1	1020
